# Lactoylglutathione promotes inflammatory signaling in macrophages

**DOI:** 10.1101/2023.10.10.561739

**Authors:** Marissa N. Trujillo, Erin Q. Jennings, Emely A. Hoffman, Hao Zhang, Aiden M. Phoebe, Grace E. Mastin, Naoya Kitamura, Julie A Reisz, Emily Megill, Daniel Kantner, Mariola M. Marcinkiewicz, Shannon M. Twardy, Felicidad Lebario, Eli Chapman, Rebecca L. McCullough, Angelo D’Alessandro, Nathaniel W. Snyder, Darren A. Cusanovich, James J. Galligan

## Abstract

Chronic, systemic inflammation is a pathophysiological manifestation of metabolic disorders. Inflammatory signaling leads to elevated glycolytic flux and a metabolic shift towards aerobic glycolysis and lactate generation. This rise in lactate corresponds with increased generation of lactoylLys modifications on histones, mediating transcriptional responses to inflammatory stimuli. Lactoylation is also generated through a non-enzymatic S-to-N acyltransfer from the glyoxalase cycle intermediate, lactoylglutathione (LGSH). Here, we report a regulatory role for LGSH in inflammatory signaling. In the absence of the primary LGSH hydrolase, glyoxalase 2 (GLO2), RAW264.7 macrophages display significant elevations in LGSH, while demonstrating a potentiated inflammatory response when exposed to lipopolysaccharides, corresponding with a rise in histone lactoylation. Interestingly, our data demonstrate that lactoylation is associated with more compacted chromatin than acetylation in an unstimulated state, however, upon stimulation, regions of the genome associated with lactoylation become markedly more accessible. Lastly, we demonstrate a spontaneous S-to-S acyltransfer of lactate from LGSH to CoA, yielding lactoyl-CoA. This represents the first known mechanism for the generation of this metabolite. Collectively, these data suggest that LGSH, and not intracellular lactate, is a primary contributing factor facilitating the inflammatory response.
