## Supplementary material for "Lactoylglutathione promotes inflammatory signaling in macrophages": Table S3

id	genome_fraction	observed_region_hits	fold_enrichment	p_value	p_adjust	mean_tss_dist	desc
mmu04966	0.001123026	221	2.887935861	0	0	75145	Collecting duct acid secretion - Mus musculus (house mouse)
mmu05310	5.39E-04	104	2.83141069	0	0	29434	Asthma - Mus musculus (house mouse)
mmu03266	5.70E-04	103	2.651204238	0	0	79770	Virion - Herpesvirus - Mus musculus (house mouse)
mmu04623	0.002778075	470	2.482784234	0	0	75094	Cytosolic DNA-sensing pathway - Mus musculus (house mouse)
mmu04215	0.002240978	375	2.455719645	0	0	113631	Apoptosis - multiple species - Mus musculus (house mouse)
mmu04744	0.001317091	217	2.417847835	0	0	84000	Phototransduction - Mus musculus (house mouse)
mmu05167	0.014228133	2295	2.367118003	0	0	107711	Kaposi sarcoma-associated herpesvirus infection - Mus musculus (house mouse)
mmu04612	0.002081092	332	2.341164313	0	0	51975	Antigen processing and presentation - Mus musculus (house mouse)
mmu04662	0.006303954	991	2.306990034	0	0	103178	B cell receptor signaling pathway - Mus musculus (house mouse)
mmu04370	0.004448713	686	2.262949346	0	0	106218	VEGF signaling pathway - Mus musculus (house mouse)
mmu04210	0.009046367	1393	2.259758543	0	0	116424	Apoptosis - Mus musculus (house mouse)
mmu05169	0.012628492	1939	2.253260757	0	0	104224	Epstein-Barr virus infection - Mus musculus (house mouse)
mmu04061	0.004051272	619	2.242251843	0	0	50444	Viral protein interaction with cytokine and cytokine receptor - Mus musculus (house mouse)
mmu00563	9.63E-04	146	2.225576387	0	0	78419	Glycosylphosphatidylinositol (GPI)-anchor biosynthesis - Mus musculus (house mouse)
mmu04664	0.005371452	806	2.202056518	0	0	117277	Fc epsilon RI signaling pathway - Mus musculus (house mouse)
mmu04979	0.003089684	463	2.199135534	0	0	69599	Cholesterol metabolism - Mus musculus (house mouse)
mmu01524	0.004583197	678	2.170932359	0	0	112840	Platinum drug resistance - Mus musculus (house mouse)
mmu04380	0.010851562	1592	2.152959838	0	0	101036	Osteoclast differentiation - Mus musculus (house mouse)
mmu04137	0.004437476	651	2.152931129	0	0	124986	Mitophagy - animal - Mus musculus (house mouse)
mmu04625	0.008997957	1319	2.151225809	0	0	110351	C-type lectin receptor signaling pathway - Mus musculus (house mouse)
mmu04668	0.009405101	1374	2.14391899	0	0	105975	TNF signaling pathway - Mus musculus (house mouse)
mmu03320	0.004034838	587	2.134996048	0	0	64793	PPAR signaling pathway - Mus musculus (house mouse)
mmu05212	0.006634342	959	2.12131833	0	0	118941	Pancreatic cancer - Mus musculus (house mouse)
mmu05164	0.008437237	1219	2.120257395	0	0	79321	Influenza A - Mus musculus (house mouse)
mmu05203	0.012015228	1703	2.080021136	0	0	93952	Viral carcinogenesis - Mus musculus (house mouse)
mmu05163	0.017033208	2405	2.072066805	0	0	106929	Human cytomegalovirus infection - Mus musculus (house mouse)
mmu01523	0.001800609	254	2.070139152	0	0	61234	Antifolate resistance - Mus musculus (house mouse)
mmu04657	0.005981128	839	2.058562178	0	0	97760	IL-17 signaling pathway - Mus musculus (house mouse)
mmu05170	0.013863257	1943	2.056802832	0	0	94947	Human immunodeficiency virus 1 infection - Mus musculus (house mouse)
mmu05152	0.011287243	1575	2.047754094	0	0	97777	Tuberculosis - Mus musculus (house mouse)
mmu04218	0.013438198	1867	2.038864652	0	0	126577	Cellular senescence - Mus musculus (house mouse)
mmu00330	0.002612815	356	1.999523637	0	0	59995	Arginine and proline metabolism - Mus musculus (house mouse)
mmu04650	0.007614691	1032	1.988897991	0	0	97023	Natural killer cell mediated cytotoxicity - Mus musculus (house mouse)
mmu05214	0.006745847	912	1.984008307	0	0	130230	Glioma - Mus musculus (house mouse)
mmu04659	0.008775691	1183	1.978283494	0	0	108504	Th17 cell differentiation - Mus musculus (house mouse)
mmu05417	0.016069565	2161	1.9734938	0	0	100011	Lipid and atherosclerosis - Mus musculus (house mouse)
mmu04062	0.013241701	1778	1.970484921	0	0	98410	Chemokine signaling pathway - Mus musculus (house mouse)
mmu04666	0.00865125	1155	1.959242806	0	0	109558	Fc gamma R-mediated phagocytosis - Mus musculus (house mouse)
mmu05135	0.012256812	1636	1.958803635	0	0	111370	Yersinia infection - Mus musculus (house mouse)
mmu04620	0.007199971	959	1.954668003	0	0	102177	Toll-like receptor signaling pathway - Mus musculus (house mouse)
mmu05221	0.006730935	891	1.942618033	0	0	134563	Acute myeloid leukemia - Mus musculus (house mouse)
mmu05332	0.001688102	223	1.938613264	0	0	65671	Graft-versus-host disease - Mus musculus (house mouse)
mmu01522	0.008127802	1068	1.928338492	0	0	123010	Endocrine resistance - Mus musculus (house mouse)
mmu05220	0.007268929	953	1.924011286	0	0	132940	Chronic myeloid leukemia - Mus musculus (house mouse)
mmu05418	0.011961219	1565	1.920100815	0	0	112889	Fluid shear stress and atherosclerosis - Mus musculus (house mouse)
mmu04658	0.007511942	976	1.906701423	0	0	104408	Th1 and Th2 cell differentiation - Mus musculus (house mouse)
mmu05140	0.005461971	707	1.899569496	0	0	72984	Leishmaniasis - Mus musculus (house mouse)
mmu05161	0.013012207	1683	1.898096446	0	0	111527	Hepatitis B - Mus musculus (house mouse)
mmu05216	0.003904695	505	1.897970062	0	0	145663	Thyroid cancer - Mus musculus (house mouse)
mmu03410	0.001577514	204	1.897762881	0	0	53311	Base excision repair - Mus musculus (house mouse)
mmu05320	0.002175884	280	1.88845837	0	0	66673	Autoimmune thyroid disease - Mus musculus (house mouse)
mmu05134	0.003293439	423	1.884845765	0	0	58374	Legionellosis - Mus musculus (house mouse)
mmu05160	0.011081161	1423	1.884537382	0	0	95588	Hepatitis C - Mus musculus (house mouse)
mmu05323	0.00581075	742	1.873945097	0	0	80040	Rheumatoid arthritis - Mus musculus (house mouse)
mmu05235	0.008236444	1051	1.872613348	0	0	125278	PD-L1 expression and PD-1 checkpoint pathway in cancer - Mus musculus (house mouse)
mmu05162	0.010406535	1323	1.865687147	0	0	104176	Measles - Mus musculus (house mouse)
mmu04216	0.003225293	410	1.865519538	0	0	86188	Ferroptosis - Mus musculus (house mouse)
mmu05208	0.013456632	1707	1.861582365	0	0	118066	Chemical carcinogenesis - reactive oxygen species - Mus musculus (house mouse)
mmu04932	0.010580707	1341	1.859941195	0	0	113847	Non-alcoholic fatty liver disease - Mus musculus (house mouse)
mmu00533	0.001956446	247	1.85273908	0	0	213207	Glycosaminoglycan biosynthesis - keratan sulfate - Mus musculus (house mouse)
mmu05211	0.006701261	839	1.837344253	0	0	124163	Renal cell carcinoma - Mus musculus (house mouse)
mmu05210	0.010272139	1277	1.824379261	0	0	142425	Colorectal cancer - Mus musculus (house mouse)
mmu04912	0.007897775	981	1.822843572	0	0	124302	GnRH signaling pathway - Mus musculus (house mouse)
mmu04142	0.00655722	809	1.810564077	0	0	55297	Lysosome - Mus musculus (house mouse)
mmu04145	0.009180982	1130	1.806235832	0	0	82045	Phagosome - Mus musculus (house mouse)
mmu04933	0.010557667	1299	1.80561981	0	0	137628	AGE-RAGE signaling pathway in diabetic complications - Mus musculus (house mouse)
mmu05219	0.003228506	397	1.804571339	0	0	117421	Bladder cancer - Mus musculus (house mouse)
mmu04672	0.002993234	367	1.799328962	0	0	87456	Intestinal immune network for IgA production - Mus musculus (house mouse)
mmu05330	0.002102111	257	1.794165977	0	0	66459	Allograft rejection - Mus musculus (house mouse)
mmu04144	0.018316953	2237	1.79224703	0	0	97125	Endocytosis - Mus musculus (house mouse)
mmu04722	0.011244318	1372	1.790631019	0	0	124725	Neurotrophin signaling pathway - Mus musculus (house mouse)
mmu05145	0.009057624	1104	1.788709914	0	0	92154	Toxoplasmosis - Mus musculus (house mouse)
mmu04621	0.011745062	1430	1.786758392	0	0	91265	NOD-like receptor signaling pathway - Mus musculus (house mouse)
mmu05100	0.007196726	873	1.780182033	0	0	134735	Bacterial invasion of epithelial cells - Mus musculus (house mouse)
mmu01212	0.003067717	372	1.779560665	0	0	66341	Fatty acid metabolism - Mus musculus (house mouse)
mmu04660	0.01056666	1278	1.774917863	0	0	119178	T cell receptor signaling pathway - Mus musculus (house mouse)
mmu01521	0.008372239	1012	1.773879079	0	0	126939	EGFR tyrosine kinase inhibitor resistance - Mus musculus (house mouse)
mmu04071	0.011030803	1314	1.748128477	0	0	114626	Sphingolipid signaling pathway - Mus musculus (house mouse)
mmu05132	0.019332157	2301	1.746712505	0	0	106532	Salmonella infection - Mus musculus (house mouse)
mmu05166	0.017455045	2064	1.735297083	0	0	111043	Human T-cell leukemia virus 1 infection - Mus musculus (house mouse)
mmu00565	0.003135875	370	1.731522234	0	0	77674	Ether lipid metabolism - Mus musculus (house mouse)
mmu05133	0.005541598	652	1.72662369	0	0	82293	Pertussis - Mus musculus (house mouse)
mmu05213	0.006647389	778	1.717566876	0	0	156618	Endometrial cancer - Mus musculus (house mouse)
mmu04936	0.010341322	1206	1.711419095	0	0	97359	Alcoholic liver disease - Mus musculus (house mouse)
mmu05142	0.00977315	1130	1.696793502	0	0	115827	Chagas disease - Mus musculus (house mouse)
mmu05215	0.010270258	1186	1.694682918	0	0	135942	Prostate cancer - Mus musculus (house mouse)
mmu04920	0.006053323	697	1.689756329	0	0	103377	Adipocytokine signaling pathway - Mus musculus (house mouse)
mmu00562	0.005645829	648	1.684350187	0	0	89066	Inositol phosphate metabolism - Mus musculus (house mouse)
mmu00190	0.005521933	632	1.679620119	0	0	89058	Oxidative phosphorylation - Mus musculus (house mouse)
mmu05012	0.014292044	1631	1.674729758	0	0	97748	Parkinson disease - Mus musculus (house mouse)
mmu04064	0.00851789	970	1.671186247	0	0	87918	NF-kappa B signaling pathway - Mus musculus (house mouse)
mmu04330	0.005586999	636	1.67056599	0	0	126337	Notch signaling pathway - Mus musculus (house mouse)
mmu05223	0.007148294	811	1.664959115	0	0	136531	Non-small cell lung cancer - Mus musculus (house mouse)
mmu04910	0.011363902	1283	1.65685419	0	0	122100	Insulin signaling pathway - Mus musculus (house mouse)
mmu04918	0.006070147	685	1.656061724	0	0	127093	Thyroid hormone synthesis - Mus musculus (house mouse)
mmu05231	0.009484025	1066	1.649489751	0	0	112756	Choline metabolism in cancer - Mus musculus (house mouse)
mmu05165	0.027528262	3092	1.648336258	0	0	115527	Human papillomavirus infection - Mus musculus (house mouse)
mmu04926	0.012106153	1358	1.646185302	0	0	128295	Relaxin signaling pathway - Mus musculus (house mouse)
mmu04611	0.012432743	1394	1.645435756	0	0	136751	Platelet activation - Mus musculus (house mouse)
mmu04917	0.007507791	840	1.64192083	0	0	133861	Prolactin signaling pathway - Mus musculus (house mouse)
mmu05206	0.018898995	2113	1.640763193	0	0	141298	MicroRNAs in cancer - Mus musculus (house mouse)
mmu05205	0.02233647	2492	1.637263634	0	0	153659	Proteoglycans in cancer - Mus musculus (house mouse)
mmu05222	0.009258615	1029	1.631001893	0	0	151996	Small cell lung cancer - Mus musculus (house mouse)
mmu04670	0.01130666	1255	1.628900348	0	0	105534	Leukocyte transendothelial migration - Mus musculus (house mouse)
mmu04622	0.004554026	505	1.627350193	0	0	91506	RIG-I-like receptor signaling pathway - Mus musculus (house mouse)
mmu04613	0.011003348	1217	1.623120838	0	0	105097	Neutrophil extracellular trap formation - Mus musculus (house mouse)
mmu04115	0.006749066	746	1.622109984	0	0	113310	p53 signaling pathway - Mus musculus (house mouse)
mmu04915	0.011543644	1263	1.605630228	0	0	140041	Estrogen signaling pathway - Mus musculus (house mouse)
mmu04721	0.00501933	549	1.605135636	0	0	83133	Synaptic vesicle cycle - Mus musculus (house mouse)
mmu04919	0.013180993	1439	1.602130145	0	0	141654	Thyroid hormone signaling pathway - Mus musculus (house mouse)
mmu05171	0.015981325	1737	1.595042165	0	0	107078	Coronavirus disease - COVID-19 - Mus musculus (house mouse)
mmu00480	0.003487533	379	1.594799231	0	0	58626	Glutathione metabolism - Mus musculus (house mouse)
mmu04070	0.009260292	1004	1.591087865	0	0	124551	Phosphatidylinositol signaling system - Mus musculus (house mouse)
mmu00270	0.003859731	418	1.589294367	0	0	92123	Cysteine and methionine metabolism - Mus musculus (house mouse)
mmu04935	0.012240388	1322	1.584971274	0	0	143546	Growth hormone synthesis, secretion and action - Mus musculus (house mouse)
mmu05225	0.016641298	1797	1.584696128	0	0	136351	Hepatocellular carcinoma - Mus musculus (house mouse)
mmu04510	0.020798325	2229	1.572775883	0	0	121440	Focal adhesion - Mus musculus (house mouse)
mmu04630	0.013165902	1409	1.57052739	0	0	108734	JAK-STAT signaling pathway - Mus musculus (house mouse)
mmu04141	0.011004123	1172	1.562993896	0	0	88263	Protein processing in endoplasmic reticulum - Mus musculus (house mouse)
mmu04068	0.01402061	1485	1.554335191	0	0	139407	FoxO signaling pathway - Mus musculus (house mouse)
mmu05020	0.016366009	1731	1.552170407	0	0	114338	Prion disease - Mus musculus (house mouse)
mmu04217	0.010102306	1066	1.548537753	0	0	93107	Necroptosis - Mus musculus (house mouse)
mmu04931	0.011449833	1206	1.545728775	0	0	138014	Insulin resistance - Mus musculus (house mouse)
mmu04110	0.011473475	1203	1.538706409	0	0	99548	Cell cycle - Mus musculus (house mouse)
mmu04530	0.014968858	1551	1.520576438	0	0	106868	Tight junction - Mus musculus (house mouse)
mmu04140	0.013468874	1394	1.518855984	0	0	125395	Autophagy - animal - Mus musculus (house mouse)
mmu04066	0.011957689	1237	1.518125169	0	0	118217	HIF-1 signaling pathway - Mus musculus (house mouse)
mmu04371	0.014514529	1497	1.513575114	0	0	119463	Apelin signaling pathway - Mus musculus (house mouse)
mmu04152	0.011994667	1234	1.509774481	0	0	128233	AMPK signaling pathway - Mus musculus (house mouse)
mmu05224	0.015928224	1637	1.508226125	0	0	151526	Breast cancer - Mus musculus (house mouse)
mmu04270	0.012844132	1317	1.504756238	0	0	125445	Vascular smooth muscle contraction - Mus musculus (house mouse)
mmu04925	0.010578773	1081	1.499600339	0	0	143418	Aldosterone synthesis and secretion - Mus musculus (house mouse)
mmu04010	0.030099268	3073	1.498275762	0	0	115657	MAPK signaling pathway - Mus musculus (house mouse)
mmu04520	0.01123593	1146	1.496789491	0	0	105971	Adherens junction - Mus musculus (house mouse)
mmu05321	0.006012612	613	1.496175005	0	0	122590	Inflammatory bowel disease - Mus musculus (house mouse)
mmu05207	0.017627739	1792	1.491854703	0	0	133786	Chemical carcinogenesis - receptor activation - Mus musculus (house mouse)
mmu04640	0.007220934	734	1.491721797	0	0	93162	Hematopoietic cell lineage - Mus musculus (house mouse)
mmu05146	0.009753434	988	1.486567136	0	0	123591	Amoebiasis - Mus musculus (house mouse)
mmu05010	0.028295718	2856	1.481230372	0	0	118664	Alzheimer disease - Mus musculus (house mouse)
mmu05218	0.007829676	789	1.478830259	0	0	152044	Melanoma - Mus musculus (house mouse)
mmu04150	0.014294696	1440	1.478334471	0	0	124592	mTOR signaling pathway - Mus musculus (house mouse)
mmu04120	0.011584481	1165	1.475823634	0	0	110043	Ubiquitin mediated proteolysis - Mus musculus (house mouse)
mmu04714	0.01487971	1489	1.468538584	0	0	117286	Thermogenesis - Mus musculus (house mouse)
mmu04012	0.009611827	961	1.467244793	0	0	138314	ErbB signaling pathway - Mus musculus (house mouse)
mmu04014	0.022804612	2271	1.461435216	0	0	128754	Ras signaling pathway - Mus musculus (house mouse)
mmu05022	0.034555854	3432	1.457507418	0	0	116050	Pathways of neurodegeneration - multiple diseases - Mus musculus (house mouse)
mmu05200	0.054620389	5424	1.457303534	0	0	131679	Pathways in cancer - Mus musculus (house mouse)
mmu05016	0.019504714	1936	1.456635535	0	0	120013	Huntington disease - Mus musculus (house mouse)
mmu04934	0.016124648	1600	1.4561793	0	0	141080	Cushing syndrome - Mus musculus (house mouse)
mmu04750	0.012095672	1195	1.449849803	0	0	148870	Inflammatory mediator regulation of TRP channels - Mus musculus (house mouse)
mmu04922	0.009613736	949	1.448635557	0	0	135980	Glucagon signaling pathway - Mus musculus (house mouse)
mmu04928	0.011422237	1127	1.447964334	0	0	149012	Parathyroid hormone synthesis, secretion and action - Mus musculus (house mouse)
mmu04810	0.021639719	2134	1.447197882	0	0	104704	Regulation of actin cytoskeleton - Mus musculus (house mouse)
mmu05230	0.00752844	737	1.436638885	0	0	141881	Central carbon metabolism in cancer - Mus musculus (house mouse)
mmu04211	0.00979907	957	1.433217857	0	0	150775	Longevity regulating pathway - Mus musculus (house mouse)
mmu04060	0.020195044	1956	1.421376629	0	0	86772	Cytokine-cytokine receptor interaction - Mus musculus (house mouse)
mmu04114	0.01136477	1096	1.41525609	0	0	114151	Oocyte meiosis - Mus musculus (house mouse)
mmu04015	0.026082869	2506	1.409973086	0	0	142429	Rap1 signaling pathway - Mus musculus (house mouse)
mmu05202	0.022088188	2118	1.407184306	0	0	135612	Transcriptional misregulation in cancer - Mus musculus (house mouse)
mmu05415	0.016329046	1564	1.405597752	0	0	116832	Diabetic cardiomyopathy - Mus musculus (house mouse)
mmu05168	0.018761026	1796	1.404865876	0	0	75962	Herpes simplex virus 1 infection - Mus musculus (house mouse)
mmu03010	0.007098067	677	1.399696013	0	0	112311	Ribosome - Mus musculus (house mouse)
mmu04151	0.035057187	3330	1.393966346	0	0	130014	PI3K-Akt signaling pathway - Mus musculus (house mouse)
mmu05226	0.016546322	1570	1.392461809	0	0	152632	Gastric cancer - Mus musculus (house mouse)
mmu05014	0.023574621	2232	1.389423367	0	0	101478	Amyotrophic lateral sclerosis - Mus musculus (house mouse)
mmu05017	0.014262683	1338	1.376702181	0	0	146709	Spinocerebellar ataxia - Mus musculus (house mouse)
mmu00564	0.008140209	760	1.370134398	0	0	92417	Glycerophospholipid metabolism - Mus musculus (house mouse)
mmu04971	0.009278161	865	1.368167753	0	0	155045	Gastric acid secretion - Mus musculus (house mouse)
mmu04261	0.015565004	1451	1.368054166	0	0	121620	Adrenergic signaling in cardiomyocytes - Mus musculus (house mouse)
mmu04921	0.016105738	1491	1.358570399	0	0	121927	Oxytocin signaling pathway - Mus musculus (house mouse)
mmu04728	0.014149956	1307	1.355519017	0	0	139374	Dopaminergic synapse - Mus musculus (house mouse)
mmu04814	0.015019287	1380	1.348388081	0	0	130244	Motor proteins - Mus musculus (house mouse)
mmu04725	0.013052619	1199	1.348052051	0	0	151392	Cholinergic synapse - Mus musculus (house mouse)
mmu04022	0.020013394	1831	1.342618814	0	0	137649	cGMP-PKG signaling pathway - Mus musculus (house mouse)
mmu04916	0.012107101	1093	1.324845138	0	0	138168	Melanogenesis - Mus musculus (house mouse)
mmu00230	0.010878801	978	1.319298178	0	0	128132	Purine metabolism - Mus musculus (house mouse)
mmu04072	0.017247121	1544	1.313759336	0	0	117618	Phospholipase D signaling pathway - Mus musculus (house mouse)
mmu01100	0.114078565	10001	1.286543579	0	0	103848	Metabolic pathways - Mus musculus (house mouse)
mmu04390	0.019717977	1710	1.272678979	0	0	137675	Hippo signaling pathway - Mus musculus (house mouse)
mmu04024	0.028434415	2400	1.23865988	0	0	161077	cAMP signaling pathway - Mus musculus (house mouse)
mmu04710	0.003895834	410	1.544431171	1.11E-16	2.10E-16	114577	Circadian rhythm - Mus musculus (house mouse)
mmu04972	0.009808009	890	1.331662866	1.11E-16	2.10E-16	122814	Pancreatic secretion - Mus musculus (house mouse)
mmu04930	0.005674728	555	1.435268133	4.44E-16	8.35E-16	151186	Type II diabetes mellitus - Mus musculus (house mouse)
mmu03050	0.001857011	226	1.785990512	1.11E-15	2.08E-15	70168	Proteasome - Mus musculus (house mouse)
mmu00561	0.006362193	607	1.400125534	1.78E-15	3.30E-15	106495	Glycerolipid metabolism - Mus musculus (house mouse)
mmu04130	0.001226703	165	1.973920713	2.44E-15	4.49E-15	42243	SNARE interactions in vesicular transport - Mus musculus (house mouse)
mmu04929	0.006718603	635	1.387010881	2.44E-15	4.49E-15	163473	GnRH secretion - Mus musculus (house mouse)
mmu04962	0.002828088	311	1.613810428	2.89E-15	5.28E-15	104513	Vasopressin-regulated water reabsorption - Mus musculus (house mouse)
mmu00604	0.001333945	174	1.91424066	6.22E-15	1.13E-14	207907	Glycosphingolipid biosynthesis - ganglio series - Mus musculus (house mouse)
mmu00100	0.0010602	147	2.034767237	7.99E-15	1.45E-14	63992	Steroid biosynthesis - Mus musculus (house mouse)
mmu00600	0.004276158	431	1.479137803	1.15E-14	2.08E-14	80448	Sphingolipid metabolism - Mus musculus (house mouse)
mmu03460	0.003372818	354	1.540265098	1.75E-14	3.14E-14	123195	Fanconi anemia pathway - Mus musculus (house mouse)
mmu01040	0.001782697	214	1.761657252	2.10E-14	3.74E-14	71712	Biosynthesis of unsaturated fatty acids - Mus musculus (house mouse)
mmu03250	0.004494014	447	1.459681987	2.62E-14	4.65E-14	77837	Viral life cycle - HIV-1 - Mus musculus (house mouse)
mmu04550	0.019579197	1615	1.21049439	2.95E-14	5.21E-14	166959	Signaling pathways regulating pluripotency of stem cells - Mus musculus (house mouse)
mmu03040	0.006553974	614	1.374829341	3.09E-14	5.42E-14	76208	Spliceosome - Mus musculus (house mouse)
mmu05143	0.00273718	298	1.597710353	3.31E-14	5.78E-14	110219	African trypanosomiasis - Mus musculus (house mouse)
mmu04927	0.007310115	672	1.349056671	6.33E-14	1.10E-13	155183	Cortisol synthesis and secretion - Mus musculus (house mouse)
mmu05340	0.002042273	234	1.681462131	1.41E-13	2.44E-13	81426	Primary immunodeficiency - Mus musculus (house mouse)
mmu04914	0.008965016	797	1.304645072	2.75E-13	4.73E-13	135378	Progesterone-mediated oocyte maturation - Mus musculus (house mouse)
mmu00524	2.36E-04	53	3.300558766	2.78E-13	4.76E-13	59272	Neomycin, kanamycin and gentamicin biosynthesis - Mus musculus (house mouse)
mmu01240	0.009262615	819	1.297583724	3.76E-13	6.41E-13	98388	Biosynthesis of cofactors - Mus musculus (house mouse)
mmu04213	0.007783485	700	1.319802955	1.00E-12	1.70E-12	154449	Longevity regulating pathway - multiple species - Mus musculus (house mouse)
mmu01250	0.002353334	256	1.59639941	2.08E-12	3.51E-12	78049	Biosynthesis of nucleotide sugars - Mus musculus (house mouse)
mmu00280	0.003223487	330	1.502356889	2.28E-12	3.82E-12	95588	Valine, leucine and isoleucine degradation - Mus musculus (house mouse)
mmu03013	0.007359697	661	1.31803414	5.17E-12	8.64E-12	74459	Nucleocytoplasmic transport - Mus musculus (house mouse)
mmu04020	0.029811085	2340	1.151922338	5.85E-12	9.73E-12	143027	Calcium signaling pathway - Mus musculus (house mouse)
mmu04960	0.005029289	475	1.386028374	7.34E-12	1.21E-11	179258	Aldosterone-regulated sodium reabsorption - Mus musculus (house mouse)
mmu04970	0.00998707	862	1.26664323	1.03E-11	1.70E-11	142798	Salivary secretion - Mus musculus (house mouse)
mmu03030	0.001946448	217	1.63607049	1.14E-11	1.86E-11	132681	DNA replication - Mus musculus (house mouse)
mmu05034	0.012484749	1052	1.23657667	1.14E-11	1.86E-11	120568	Alcoholism - Mus musculus (house mouse)
mmu01232	0.004700276	444	1.386260027	3.33E-11	5.41E-11	75660	Nucleotide metabolism - Mus musculus (house mouse)
mmu04720	0.008119984	711	1.284989478	6.23E-11	1.01E-10	166946	Long-term potentiation - Mus musculus (house mouse)
mmu04512	0.009442483	810	1.258878883	1.22E-10	1.96E-10	129867	ECM-receptor interaction - Mus musculus (house mouse)
mmu00062	0.001676288	188	1.645865751	1.59E-10	2.54E-10	82932	Fatty acid elongation - Mus musculus (house mouse)
mmu04340	0.006227021	557	1.312683469	3.89E-10	6.20E-10	138616	Hedgehog signaling pathway - Mus musculus (house mouse)
mmu04924	0.009393346	800	1.249841016	5.28E-10	8.37E-10	160668	Renin secretion - Mus musculus (house mouse)
mmu04310	0.023125417	1820	1.154960008	6.48E-10	1.02E-09	150060	Wnt signaling pathway - Mus musculus (house mouse)
mmu04146	0.005859486	525	1.314876349	9.68E-10	1.52E-09	80998	Peroxisome - Mus musculus (house mouse)
mmu00520	0.00328787	319	1.423840078	1.32E-09	2.07E-09	71136	Amino sugar and nucleotide sugar metabolism - Mus musculus (house mouse)
mmu00260	0.001911657	204	1.566049224	1.39E-09	2.17E-09	94731	Glycine, serine and threonine metabolism - Mus musculus (house mouse)
mmu05144	0.004843092	443	1.342351104	1.74E-09	2.70E-09	101560	Malaria - Mus musculus (house mouse)
mmu00603	0.001471484	164	1.635585914	3.28E-09	5.06E-09	204586	Glycosphingolipid biosynthesis - globo and isoglobo series - Mus musculus (house mouse)
mmu04350	0.015090744	1214	1.180573882	7.41E-09	1.14E-08	159763	TGF-beta signaling pathway - Mus musculus (house mouse)
mmu04975	0.002698476	266	1.446598936	7.55E-09	1.15E-08	67892	Fat digestion and absorption - Mus musculus (house mouse)
mmu03430	8.30E-04	104	1.838762384	1.02E-08	1.55E-08	78045	Mismatch repair - Mus musculus (house mouse)
mmu03420	0.002834925	276	1.42873791	1.18E-08	1.79E-08	84202	Nucleotide excision repair - Mus musculus (house mouse)
mmu00450	9.84E-04	117	1.744250686	2.14E-08	3.23E-08	104088	Selenocompound metabolism - Mus musculus (house mouse)
mmu03008	0.004088702	373	1.338777884	3.98E-08	5.98E-08	102096	Ribosome biogenesis in eukaryotes - Mus musculus (house mouse)
mmu04978	0.004224696	383	1.330419113	4.95E-08	7.41E-08	82052	Mineral absorption - Mus musculus (house mouse)
mmu05416	0.005482965	481	1.287403507	5.27E-08	7.85E-08	122324	Viral myocarditis - Mus musculus (house mouse)
mmu04961	0.005219313	460	1.293390444	6.11E-08	9.06E-08	144535	Endocrine and other factor-regulated calcium reabsorption - Mus musculus (house mouse)
mmu04540	0.010025785	823	1.204665823	1.01E-07	1.50E-07	148152	Gap junction - Mus musculus (house mouse)
mmu00071	0.001929607	195	1.483032993	1.34E-07	1.96E-07	55163	Fatty acid degradation - Mus musculus (house mouse)
mmu03440	0.002348612	229	1.430900128	1.69E-07	2.47E-07	97833	Homologous recombination - Mus musculus (house mouse)
mmu00592	0.00111397	124	1.633553098	2.53E-07	3.68E-07	64804	alpha-Linolenic acid metabolism - Mus musculus (house mouse)
mmu00130	3.00E-04	46	2.247241583	8.35E-07	1.21E-06	28182	Ubiquinone and other terpenoid-quinone biosynthesis - Mus musculus (house mouse)
mmu00590	0.004200758	371	1.296078609	8.69E-07	1.26E-06	99739	Arachidonic acid metabolism - Mus musculus (house mouse)
mmu00052	0.001926629	190	1.447240239	8.76E-07	1.26E-06	44584	Galactose metabolism - Mus musculus (house mouse)
mmu04973	0.004618227	403	1.280604246	9.51E-07	1.36E-06	138514	Carbohydrate digestion and absorption - Mus musculus (house mouse)
mmu00982	0.002143715	207	1.417060684	1.17E-06	1.67E-06	69564	Drug metabolism - cytochrome P450 - Mus musculus (house mouse)
mmu04392	0.002422139	228	1.381404502	1.98E-06	2.82E-06	87913	Hippo signaling pathway - multiple species - Mus musculus (house mouse)
mmu00470	3.91E-04	54	2.028140807	2.08E-06	2.95E-06	106833	D-Amino acid metabolism - Mus musculus (house mouse)
mmu02010	0.003741949	332	1.30204307	2.14E-06	3.02E-06	79696	ABC transporters - Mus musculus (house mouse)
mmu05031	0.007646778	628	1.205219952	2.79E-06	3.92E-06	154049	Amphetamine addiction - Mus musculus (house mouse)
mmu05217	0.008370817	682	1.195643336	2.83E-06	3.96E-06	171050	Basal cell carcinoma - Mus musculus (house mouse)
mmu00410	0.002015424	194	1.412604274	2.95E-06	4.11E-06	92367	beta-Alanine metabolism - Mus musculus (house mouse)
mmu00900	0.001003084	109	1.594682673	3.55E-06	4.93E-06	62193	Terpenoid backbone biosynthesis - Mus musculus (house mouse)
mmu00430	0.001357108	139	1.503092093	3.85E-06	5.31E-06	115145	Taurine and hypotaurine metabolism - Mus musculus (house mouse)
mmu00510	0.005227487	443	1.243643371	4.83E-06	6.64E-06	121432	N-Glycan biosynthesis - Mus musculus (house mouse)
mmu04136	0.00273804	247	1.323860551	1.35E-05	1.85E-05	120120	Autophagy - other - Mus musculus (house mouse)
mmu05150	0.002437545	223	1.34257133	1.48E-05	2.02E-05	25093	Staphylococcus aureus infection - Mus musculus (house mouse)
mmu00040	0.001928389	181	1.377428635	2.36E-05	3.21E-05	148326	Pentose and glucuronate interconversions - Mus musculus (house mouse)
mmu03022	0.002520775	227	1.321529395	3.21E-05	4.35E-05	81468	Basal transcription factors - Mus musculus (house mouse)
mmu04923	0.007932792	636	1.176565621	3.23E-05	4.35E-05	176163	Regulation of lipolysis in adipocytes - Mus musculus (house mouse)
mmu00061	9.53E-04	100	1.539806467	3.24E-05	4.35E-05	58535	Fatty acid biosynthesis - Mus musculus (house mouse)
mmu00980	0.002560723	230	1.31810621	3.34E-05	4.47E-05	123514	Metabolism of xenobiotics by cytochrome P450 - Mus musculus (house mouse)
mmu00790	0.002811998	249	1.299479558	3.99E-05	5.31E-05	189473	Folate biosynthesis - Mus musculus (house mouse)
mmu00601	0.002787185	244	1.284721883	9.18E-05	1.22E-04	131469	Glycosphingolipid biosynthesis - lacto and neolacto series - Mus musculus (house mouse)
mmu05030	0.005606096	457	1.196301796	1.01E-04	1.34E-04	168782	Cocaine addiction - Mus musculus (house mouse)
mmu00670	0.001001419	100	1.465444559	1.85E-04	2.44E-04	70782	One carbon pool by folate - Mus musculus (house mouse)
mmu00860	0.001534928	142	1.357642874	2.90E-04	3.80E-04	48413	Porphyrin metabolism - Mus musculus (house mouse)
mmu00340	8.26E-04	84	1.491877943	3.35E-04	4.38E-04	22217	Histidine metabolism - Mus musculus (house mouse)
mmu00220	0.001962155	175	1.308850051	3.55E-04	4.63E-04	92674	Arginine biosynthesis - Mus musculus (house mouse)
mmu04610	0.005556469	446	1.177934457	3.89E-04	5.05E-04	66659	Complement and coagulation cascades - Mus musculus (house mouse)
mmu00983	0.004207785	345	1.203235673	4.45E-04	5.76E-04	108820	Drug metabolism - other enzymes - Mus musculus (house mouse)
mmu03060	0.00160262	146	1.336926449	4.48E-04	5.77E-04	117436	Protein export - Mus musculus (house mouse)
mmu03450	6.26E-04	66	1.547956683	5.42E-04	6.96E-04	64614	Non-homologous end-joining - Mus musculus (house mouse)
mmu04964	0.001706708	153	1.315580446	6.41E-04	8.20E-04	92942	Proximal tubule bicarbonate reclamation - Mus musculus (house mouse)
mmu00513	0.004526739	366	1.186535479	7.59E-04	9.67E-04	115311	Various types of N-glycan biosynthesis - Mus musculus (house mouse)
mmu00640	0.002371595	203	1.256147541	9.34E-04	0.001185944	136242	Propanoate metabolism - Mus musculus (house mouse)
mmu04977	0.001836981	161	1.286193444	0.001178125	0.001489981	76868	Vitamin digestion and absorption - Mus musculus (house mouse)
mmu05410	0.009925974	756	1.117721995	0.001317049	0.001659579	110625	Hypertrophic cardiomyopathy - Mus musculus (house mouse)
mmu00250	0.00297494	247	1.218439347	0.001398338	0.001755577	86526	Alanine, aspartate and glutamate metabolism - Mus musculus (house mouse)
mmu00010	0.004233269	340	1.178658931	0.001649891	0.002063863	70890	Glycolysis / Gluconeogenesis - Mus musculus (house mouse)
mmu00970	0.002861706	237	1.215369779	0.001922711	0.002396422	133742	Aminoacyl-tRNA biosynthesis - Mus musculus (house mouse)
mmu00730	0.001247866	112	1.31715	0.002916364	0.003621767	74403	Thiamine metabolism - Mus musculus (house mouse)
mmu03020	0.001314822	117	1.305882209	0.003125672	0.003867738	131298	RNA polymerase - Mus musculus (house mouse)
mmu00620	0.002567401	211	1.206073952	0.004402532	0.005428212	71268	Pyruvate metabolism - Mus musculus (house mouse)
mmu04260	0.007074437	540	1.120177952	0.004894643	0.006013419	102888	Cardiac muscle contraction - Mus musculus (house mouse)
mmu04911	0.010814613	807	1.095084647	0.005477795	0.006705912	155652	Insulin secretion - Mus musculus (house mouse)
mmu00380	0.003049354	245	1.179080067	0.006351695	0.007748167	96567	Tryptophan metabolism - Mus musculus (house mouse)
mmu04940	0.003805279	299	1.153107612	0.008391099	0.010199781	105825	Type I diabetes mellitus - Mus musculus (house mouse)
mmu00051	0.002601665	210	1.184548908	0.008971282	0.010866623	94020	Fructose and mannose metabolism - Mus musculus (house mouse)
mmu00770	0.002028339	167	1.208261606	0.009479044	0.011441372	130140	Pantothenate and CoA biosynthesis - Mus musculus (house mouse)
mmu00310	0.005207076	400	1.127330444	0.009653901	0.011611685	120146	Lysine degradation - Mus musculus (house mouse)
mmu05322	0.006492898	492	1.112017526	0.010536922	0.012629621	103295	Systemic lupus erythematosus - Mus musculus (house mouse)
mmu00440	2.33E-04	26	1.63610622	0.012140576	0.014501244	37372	Phosphonate and phosphinate metabolism - Mus musculus (house mouse)
mmu00360	0.001094732	92	1.233289912	0.028126711	0.033479545	77195	Phenylalanine metabolism - Mus musculus (house mouse)
mmu00532	0.003439803	262	1.117770921	0.039923008	0.047356947	162490	Glycosaminoglycan biosynthesis - chondroitin sulfate / dermatan sulfate - Mus musculus (house mouse)
mmu04713	0.013488109	972	1.057548554	0.041871021	0.049497014	168438	Circadian entrainment - Mus musculus (house mouse)
