## Supplementary material for "Lactoylglutathione promotes inflammatory signaling in macrophages": Table S5

I7_Index_ID	Index Sequence	Genotype	Treatment	Replicate
p7-1	GAATGCCTTG	WT	Vehicle	Rep1
p7-2	CTGGCAGCGG	WT	Vehicle	Rep2
p7-3	TAACCAGTTA	WT	Vehicle	Rep3
p7-4	CGGACTGGCC	WT	KLA	Rep1
p7-5	TCATCAGCCA	WT	KLA	Rep2
p7-6	AGCTCATTCG	WT	KLA	Rep3
p7-7	TGCTTAGCGA	Glo2KO	Vehicle	Rep1
p7-8	CGGCATCTTG	Glo2KO	Vehicle	Rep2
p7-9	GGTCTAGGAA	Glo2KO	Vehicle	Rep3
p7-10	CGAGTTCGCC	Glo2KO	KLA	Rep1
p7-11	TCAACGAGGT	Glo2KO	KLA	Rep2
p7-12	AAGTCAACGG	Glo2KO	KLA	Rep3
