## Supplementary material for "Lactoylglutathione promotes inflammatory signaling in macrophages": Table S6

Q1	Q3	RT	ID	DP	CE
621	530.3	6.7	H2A K5ac K9ac	30	43
621	473.3	6.7	H2A K5ac K9ac	30	43
621	416.3	6.7	H2A K5ac K9ac	30	44
636.3	858.4	6.7	H2A K5ac K9Lac	30	44
636.3	799.4	6.7	H2A K5ac K9Lac	30	40
636.3	416.3	6.7	H2A K5ac K9Lac	30	41
636.3	564.8	6.7	H2A K5ac K9Lac	30	39
636.3	473.3	6.7	H2A K5ac K9Lac	30	43
628	544	7.1	H2A K5ac K9un	30	43
628.3	487.3	7.1	H2A K5ac K9un	30	36
628.3	712.3	7.1	H2A K5ac K9un	30	38
628.3	598.3	7.1	H2A K5un K9ac	30	40
628.3	530.3	7.1	H2A K5un K9ac	30	44
628.3	658.3	7.1	H2A K5un K9ac	30	42
643.3	560.3	7.1	H2A K5un K9Lac	30	15
643.3	598.3	7.1	H2A K5un K9Lac	30	17
643.3	503.3	7.1	H2A K5un K9Lac	30	21
643.3	446.3	7.1	H2A K5un K9Lac	30	23
643.3	726.3	7.1	H2A K5un K9Lac	30	28
643.3	357.2	7.1	H2A K5un K9Lac	30	37
635.3	598.3	7.7	H2A K5un K9un	30	41
635.3	544.3	7.7	H2A K5un K9un	30	43
635.3	357.2	7.7	H2A K5un K9un	30	42
1019.5	707.3	23.1	H2B K108Lac K116Lac K120Lac K125un	88	32
1019.5	1112.5	23.1	H2B K108Lac K116Lac K120Lac K125un	88	35
1019.5	532.3	23.1	H2B K108Lac K116Lac K120Lac K125un	88	50
1019.5	1097.5	23.1	H2B K108Lac K116Lac K120Lac K125un	88	49
1018.9	996.5	23.4	H2B K108Lac K116me1 K120Lac K125un	30	28
1018.9	927.9	23.4	H2B K108Lac K116me1 K120Lac K125un	30	13
1018.9	799.4	23.4	H2B K108Lac K116me1 K120Lac K125un	30	18
1018.9	734.9	23.4	H2B K108Lac K116me1 K120Lac K125un	30	29
1018.9	972	23.4	H2B K108Lac K116me1 K120Lac K125un	30	13
1018.9	872.9	23.4	H2B K108Lac K116me1 K120Lac K125un	30	9
1018.9	600.8	23.4	H2B K108Lac K116me1 K120Lac K125un	30	42
1013.5	988.5	23.6	H2B K108Lac K116me1 K120un K125un	30	19
1013.5	919.9	23.6	H2B K108Lac K116me1 K120un K125un	30	11
1013.5	872.9	23.6	H2B K108Lac K116me1 K120un K125un	30	19
1013.5	822.4	23.6	H2B K108Lac K116me1 K120un K125un	30	31
1013.5	532.3	23.6	H2B K108Lac K116me1 K120un K125un	30	36
1008.8	1081.5	23.4	H2B K108Lac K116un K120un K125un	68	40
1008.8	825.4	23.4	H2B K108Lac K116un K120un K125un	68	33
1008.8	640.8	23.4	H2B K108Lac K116un K120un K125un	68	32
1008.8	719.8	23.4	H2B K108Lac K116un K120un K125un	68	34
1008.8	478.3	23.4	H2B K108Lac K116un K120un K125un	68	33
1013.5	1007.5	23.6	H2B K108me1 K116Lac K120un K125un	56	19
1013.5	641.3	23.6	H2B K108me1 K116Lac K120un K125un	56	30
1013.5	926.3	23.6	H2B K108me1 K116Lac K120un K125un	56	34
1013.5	396.3	23.6	H2B K108me1 K116Lac K120un K125un	56	43
1013.5	377.2	23.6	H2B K108me1 K116Lac K120un K125un	56	30
1008.2	641	23.3	H2B K108me1 K116un K120un K125un	90	31
1008.2	877	23.3	H2B K108me1 K116un K120un K125un	90	33
1008.2	926	23.3	H2B K108me1 K116un K120un K125un	90	32
1008.2	825	23.3	H2B K108me1 K116un K120un K125un	90	34
1014.2	1089.5	22.9	H2B K108un K116Lac K120Lac K125un	33	39
1014.2	928.9	22.9	H2B K108un K116Lac K120Lac K125un	33	10
1014.2	377.2	22.9	H2B K108un K116Lac K120Lac K125un	33	33
1014.2	478.2	22.9	H2B K108un K116Lac K120Lac K125un	33	34
1013.5	841.4	23.4	H2B K108un K116me1 K120Lac K125un	56	34
1013.5	592.8	23.4	H2B K108un K116me1 K120Lac K125un	56	44
1013.5	628.3	23.4	H2B K108un K116me1 K120Lac K125un	56	37
1013.5	706.3	23.4	H2B K108un K116me1 K120Lac K125un	56	35
1013.5	377.4	23.4	H2B K108un K116me1 K120Lac K125un	56	32
1008.2	641	23.2	H2B K108un K116me1 K120un K125un	140	34
1008.2	926	23.2	H2B K108un K116me1 K120un K125un	140	33
1008.2	647.8	23.2	H2B K108un K116me1 K120un K125un	140	35
1008.2	825	23.2	H2B K108un K116me1 K120un K125un	140	34
1003.5	377.2	23.1	H2B K108un K116un K120un K125un	60	31
1003.5	478.2	23.1	H2B K108un K116un K120un K125un	60	31
1003.5	641.3	23.1	H2B K108un K116un K120un K125un	60	31
578.3	380.2	9	H2B K85ac	160	36
578.3	622.3	9	H2B K85ac	160	38
578.3	759.4	9	H2B K85ac	160	35
593.3	789.4	9	H2B K85Lac	160	35
593.3	652.3	9	H2B K85Lac	160	37
593.3	326.6	9	H2B K85Lac	160	43
593.3	245.1	9	H2B K85Lac	160	42
585.3	636.3	9.7	H2B K85un	160	38
585.3	387.2	9.7	H2B K85un	160	36
585.3	844.4	9.7	H2B K85un	160	36
741.9	982.5	18.7	H3 K122ac	50	27
741.9	664.4	18.7	H3 K122ac	50	22
741.9	501.2	18.7	H3 K122ac	50	21
756.9	715.4	18.7	H3 K122Lac	50	44
756.9	1026.5	18.7	H3 K122Lac	50	20
756.9	487.3	18.7	H3 K122Lac	50	23
756.9	370.2	18.7	H3 K122Lac	50	29
756.9	257.1	18.7	H3 K122Lac	50	36
755.9	571.3	20	H3 K122me1	50	30
755.9	678.4	20	H3 K122me1	50	22
755.9	501.3	20	H3 K122me1	50	21
748.9	996.5	19.3	H3 K122un	50	28
748.9	671.5	19.3	H3 K122un	50	22
748.9	501.2	19.3	H3 K122un	50	22
563.8	900.5	13.5	H3 K18Ac K23Ac	40	22
563.8	772.4	13.5	H3 K18Ac K23Ac	40	27
563.8	588.3	13.5	H3 K18Ac K23Ac	40	22
578.8	930.5	13.5	H3 K18Ac K23Lac	40	24
578.8	355.2	13.5	H3 K18Ac K23Lac	40	25
578.8	468.2	13.5	H3 K18Ac K23Lac	40	20
578.8	517.3	13.5	H3 K18Ac K23Lac	40	25
578.8	539.3	13.5	H3 K18Ac K23Lac	40	17
578.8	640.4	13.5	H3 K18Ac K23Lac	40	16
570.8	457.8	14	H3 K18Ac K23un	40	20
570.8	786.5	14	H3 K18Ac K23un	40	25
570.8	602.3	14	H3 K18Ac K23un	40	23
578.8	385.2	13.5	H3 K18Lac K23ac	40	37
578.8	487.3	13.5	H3 K18Lac K23ac	40	21
578.8	498.2	13.5	H3 K18Lac K23ac	40	23
578.8	569.3	13.5	H3 K18Lac K23ac	40	12
578.8	659.3	13.5	H3 K18Lac K23ac	40	25
578.8	670.3	13.5	H3 K18Lac K23ac	40	20
593.8	930.5	13.5	H3 K18Lac K23Lac	30	26
593.8	317.2	13.5	H3 K18Lac K23Lac	30	28
593.8	246.1	13.5	H3 K18Lac K23Lac	30	19
593.8	569.3	13.5	H3 K18Lac K23Lac	30	16
585.8	914.5	14	H3 K18Lac K23un	60	27
585.8	673.3	14	H3 K18Lac K23un	60	27
585.8	317.1	14	H3 K18Lac K23un	60	21
585.8	786.4	14	H3 K18Lac K23un	60	27
585.8	996.4	14	H3 K18Lac K23un	60	14
577.8	487.3	14.9	H3 K18me1 K23ac	30	25
577.8	496.2	14.9	H3 K18me1 K23ac	30	27
577.8	317.2	14.9	H3 K18me1 K23ac	30	30
584.8	914.1	16	H3 K18me1 K23un	40	23
584.8	786.5	16	H3 K18me1 K23un	40	27
584.8	673.2	16	H3 K18me1 K23un	40	28
592.8	689.3	14.9	H3 K18me1 K23Lac	30	27
592.8	496.3	14.9	H3 K18me1 K23Lac	30	20
592.8	618.3	14.9	H3 K18me1 K23Lac	30	24
570.8	900.5	14.2	H3 K18un K23Ac	30	31
570.8	772.4	14.2	H3 K18un K23Ac	30	25
570.8	659.3	14.2	H3 K18un K23Ac	30	25
585.8	930.5	14.2	H3 K18un K23Lac	60	21
585.8	517.3	14.2	H3 K18un K23Lac	60	22
585.8	553.3	14.2	H3 K18un K23Lac	60	18
584.9	800.5	15.6	H3 K18un K23me1	125	20
584.9	687.4	15.6	H3 K18un K23me1	125	21
584.9	616.4	15.6	H3 K18un K23me1	125	24
577.8	515.3	14.9	H3 K18ac K23me1	30	10
577.8	317.2	14.9	H3 K18ac K23me1	30	25
577.8	258.1	14.9	H3 K18ac K23me1	30	25
592.8	515.3	14.9	H3 K18Lac K23me1	30	22
592.8	616.7	14.9	H3 K18Lac K23me1	30	24
592.8	468.8	14.9	H3 K18Lac K23me1	30	19
592.8	317.2	14.9	H3 K18Lac K23me1	30	18
592.8	258.2	14.9	H3 K18Lac K23me1	30	26
577.8	786.5	14.8	H3 K18un K23un	70	30
577.8	673.4	14.8	H3 K18un K23un	70	30
577.8	602.4	14.8	H3 K18un K23un	70	24
401.7	475.3	7.1	H3 K4Ac	30	18
401.7	347.2	7.1	H3 K4Ac	30	22
401.7	246.2	7.1	H3 K4Ac	30	16
415.7	475.3	9.2	H3 K4me1	40	20
415.7	347.2	9.2	H3 K4me1	40	24
415.7	246.2	9.2	H3 K4me1	40	18
394.7	475.3	5.3	H3 K4me2	30	28
394.7	543.3	5.3	H3 K4me2	30	26
394.7	614.4	5.3	H3 K4me2	30	22
401.7	456.3	5.3	H3 K4me3	40	27
401.7	557.3	5.3	H3 K4me3	40	29
401.7	628.4	5.3	H3 K4me3	40	24
408.7	475.3	7.9	H3 K4un	35	20
408.7	347.2	7.9	H3 K4un	35	22
408.7	246.2	7.9	H3 K4un	35	18
717.4	504.3	18	H3 K79Ac	30	23
717.4	821.4	18	H3 K79Ac	30	34
717.4	288.2	18	H3 K79Ac	30	46
732.3	639.8	18	H3 K79Lac	90	27
732.3	547.7	18	H3 K79Lac	90	23
732.3	851.4	18	H3 K79Lac	90	28
732.3	288.2	18	H3 K79Lac	90	43
732.3	426.2	18	H3 K79Lac	90	42
731.4	849.5	19.7	H3 K79Me1	30	34
731.4	288.2	19.7	H3 K79Me1	30	47
731.4	299.2	19.7	H3 K79Me1	30	31
710.4	288.2	15.6	H3 K79me2	30	40
710.4	404.2	15.6	H3 K79me2	30	39
710.4	1132.6	15.6	H3 K79me2	30	32
717.4	288.2	15.6	H3 K79me3	30	42
717.4	411.2	15.6	H3 K79me3	30	40
717.4	1146.6	15.6	H3 K79me3	30	39
724.4	835.5	18.6	H3 K79un	30	34
724.4	288.2	18.6	H3 K79un	30	46
724.4	370.2	18.6	H3 K79un	30	26
521.3	815.4	8.6	H3 K9Ac K14Ac	60	21
521.3	272.1	8.6	H3 K9Ac K14Ac	60	17
521.3	728.4	8.6	H3 K9Ac K14Ac	60	24
536.3	845.4	8.6	H3 K9Ac K14Lac	80	25
536.3	657.4	8.6	H3 K9Ac K14Lac	80	32
536.3	543.3	8.6	H3 K9Ac K14Lac	80	6
536.3	272.2	8.6	H3 K9Ac K14Lac	80	21
528.3	829.5	9.2	H3 K9Ac K14un	30	20
528.3	272.3	9.2	H3 K9Ac K14un	30	16
528.3	641.4	9.2	H3 K9Ac K14un	30	28
535.3	815.4	10.7	H3 K9me1 K14Ac	38	24
535.5	342.2	10.7	H3 K9me1 K14Ac	38	20
535.3	627.4	10.7	H3 K9me1 K14Ac	38	29
550.3	845.4	10.7	H3 K9me1 K14Lac	38	22
550.3	758.4	10.7	H3 K9me1 K14Lac	38	23
550.3	543.3	10.7	H3 K9me1 K14Lac	38	10
550.3	272.2	10.7	H3 K9me1 K14Lac	38	16
542.3	829.5	11.4	H3 K9me1 K14un	30	22
542.3	742.2	11.4	H3 K9me1 K14un	30	24
542.3	641.4	11.4	H3 K9me1 K14un	30	29
514.3	685.4	7	H3 K9me2 K14Ac	50	35
514.3	627.2	7	H3 K9me2 K14Ac	50	34
514.3	815.4	7	H3 K9me2 K14Ac	50	32
529.3	845.4	7	H3 K9me2 K14Lac	80	32
529.3	758.4	7	H3 K9me2 K14Lac	80	32
529.3	343.2	7	H3 K9me2 K14Lac	80	16
529.3	272.2	7	H3 K9me2 K14Lac	80	39
521.3	829.5	7.5	H3 K9me2 K14un	30	32
521.3	742.2	7.5	H3 K9me2 K14un	30	33
521.3	641.4	7.5	H3 K9me2 K14un	30	34
521.3	815.4	6.9	H3 K9me3 K14Ac	40	34
521.3	570.3	6.9	H3 K9me3 K14Ac	40	36
521.3	529.2	6.9	H3 K9me3 K14Ac	40	41
536.3	845.4	6.9	H3 K9me3 K14Lac	66	37
536.3	758.4	6.9	H3 K9me3 K14Lac	66	38
536.3	343.2	6.9	H3 K9me3 K14Lac	66	34
536.3	272.2	6.9	H3 K9me3 K14Lac	66	39
528.3	829.5	7.4	H3 K9me3 K14un	30	34
528.3	641.4	7.4	H3 K9me3 K14un	30	35
528.3	784.5	7.4	H3 K9me3 K14un	30	32
543.3	845.4	9.3	H3 K9un K14Lac	80	25
543.3	657.4	9.3	H3 K9un K14Lac	80	32
543.3	272.2	9.3	H3 K9un K14Lac	80	21
528.3	513.3	9.3	H3 K9un K14ac	80	25
528.3	343.2	9.3	H3 K9un K14ac	80	26
528.3	328.1	9.3	H3 K9un K14ac	80	10
535.3	829.5	10.1	H3 K9un K14un	30	36
535.3	328.3	10.1	H3 K9un K14un	30	20
535.3	742.4	10.1	H3 K9un K14un	30	22
815.5	1245.7	10.7	H3.1 K27ac K36ac	30	41
815.5	976.6	10.7	H3.1 K27ac K36ac	30	46
815.5	623.4	10.7	H3.1 K27ac K36ac	30	39
830.4	717.4	10.7	H3.1 K27Ac K36Lac	66	36
830.4	673.8	10.7	H3.1 K27Ac K36Lac	66	37
830.4	638.8	10.7	H3.1 K27Ac K36Lac	66	39
830.4	793.4	10.7	H3.1 K27Ac K36Lac	66	27
829.5	1004.6	11.9	H3.1 K27Ac K36me1	40	43
829.5	947.2	11.9	H3.1 K27Ac K36me1	40	44
829.5	593.3	11.9	H3.1 K27Ac K36me1	40	43
539.3	962.6	9.8	H3.1 K27Ac K36me2	41	34
539.3	695.4	9.8	H3.1 K27Ac K36me2	41	19
539.3	616.4	9.8	H3.1 K27Ac K36me2	41	27
822.5	990.6	11.1	H3.1 K27Ac K36un	30	43
822.5	1091.1	11.1	H3.1 K27Ac K36un	30	45
822.5	777.4	11.1	H3.1 K27Ac K36un	30	44
830.4	593.3	10.7	H3.1 K27Lac K36 Ac	30	14
830.4	409.2	10.7	H3.1 K27Lac K36 Ac	30	42
830.4	741.3	10.7	H3.1 K27Lac K36 Ac	30	21
830.4	415.2	10.7	H3.1 K27Lac K36 Ac	30	38
830.4	344.1	10.7	H3.1 K27Lac K36 Ac	30	34
823.4	749.4	9.8	H3.1 K27Lac K36me2	30	12
823.4	409.2	9.8	H3.1 K27Lac K36me2	30	54
823.4	312.2	9.8	H3.1 K27Lac K36me2	30	47
823.4	905.5	9.8	H3.1 K27Lac K36me2	30	40
823.4	741.3	9.8	H3.1 K27Lac K36me2	30	15
837.4	876.5	11.1	H3.1 K27Lac K36un	30	46
837.4	777.4	11.1	H3.1 K27Lac K36un	30	46
837.4	409.2	11.1	H3.1 K27Lac K36un	30	43
837.4	415.2	11.1	H3.1 K27Lac K36un	30	37
553.3	702.4	12.2	H3.1 K27me1 K36ac	40	17
553.3	763	12.2	H3.1 K27me1 K36ac	40	34
553.3	623.4	12.2	H3.1 K27me1 K36ac	40	24
844.4	717.4	12.2	H3.1 K27me1 K36Lac	23	35
844.4	673.8	12.2	H3.1 K27me1 K36Lac	23	36
844.4	638.3	12.2	H3.1 K27me1 K36Lac	23	39
844.4	793.4	12.2	H3.1 K27me1 K36Lac	23	41
843.4	637.4	13.3	H3.1 K27me1 K36me1	39	41
843.4	1004.5	13.3	H3.1 K27me1 K36me1	39	46
843.4	716.3	13.3	H3.1 K27me1 K36me1	39	35
548.6	695.4	11	H3.1 K27me1 K36me2	30	19
548.6	905.5	11	H3.1 K27me1 K36me2	30	20
548.6	616.4	11	H3.1 K27me1 K36me2	30	29
553.3	702.4	11	H3.1 K27me1 K36me3	30	21
553.3	658.8	11	H3.1 K27me1 K36me3	30	21
553.3	623.4	11	H3.1 K27me1 K36me3	30	26
836.5	630.4	12.6	H3.1 K27me1 K36un	30	40
836.5	777.1	12.6	H3.1 K27me1 K36un	30	41
836.5	593.4	12.6	H3.1 K27me1 K36un	30	47
808.4	593.3	9.8	H3.1 K27me2 K36ac	30	20
808.4	763.4	9.8	H3.1 K27me2 K36ac	30	25
808.4	862.5	9.8	H3.1 K27me2 K36ac	30	23
808.4	409.2	9.8	H3.1 K27me2 K36ac	30	30
823.4	593.3	9.8	H3.1 K27me2 K36Lac	26	43
823.4	793.4	9.8	H3.1 K27me2 K36Lac	26	10
823.4	409.5	9.8	H3.1 K27me2 K36Lac	26	24
548.7	754.4	10.4	H3.1 K27me2 K36me1	36	27
548.7	853	10.4	H3.1 K27me2 K36me1	36	27
548.7	791.5	10.4	H3.1 K27me2 K36me1	36	28
534.7	695.4	8.3	H3.1 K27me2 K36me2	30	27
534.7	905.5	8.3	H3.1 K27me2 K36me2	30	27
534.7	616.4	8.3	H3.1 K27me2 K36me2	30	32
539.3	702.4	8.3	H3.1 K27me2 K36me3	30	31
539.3	468.1	8.3	H3.1 K27me2 K36me3	30	31
539.3	623.4	8.3	H3.1 K27me2 K36me3	30	31
544.2	593.3	9.8	H3.1 K27me2 K36un	65	27
544.2	754.3	9.8	H3.1 K27me2 K36un	65	27
544.2	777.4	9.8	H3.1 K27me2 K36un	65	27
553.3	768.4	10.3	H3.1 K27me3 K36me1	75	27
553.3	593.2	10.3	H3.1 K27me3 K36me1	75	30
553.3	791.4	10.3	H3.1 K27me3 K36me1	75	27
539.3	768.4	8.3	H3.1 K27me3 K36me2	140	34
539.3	905.5	8.3	H3.1 K27me3 K36me2	140	20
539.3	616.4	8.3	H3.1 K27me3 K36me2	140	27
544.2	728.4	8.3	H3.1 K27me3 K36me3	140	30
544.2	623.3	8.3	H3.1 K27me3 K36me3	140	32
544.2	768.3	8.3	H3.1 K27me3 K36me3	140	38
815.4	593.3	9.3	H3.1 K27me3 K36ac	40	40
815.4	763.4	9.3	H3.1 K27me3 K36ac	40	20
815.4	862.5	9.3	H3.1 K27me3 K36ac	40	30
815.4	409.2	9.3	H3.1 K27me3 K36ac	40	25
830.4	593.3	9.3	H3.1 K27me3 K36Lac	40	45
830.4	793.4	9.3	H3.1 K27me3 K36Lac	40	18
830.4	409.5	9.3	H3.1 K27me3 K36Lac	40	47
548.6	593.3	9.7	H3.1 K27me3 K36un	40	29
548.6	553.3	9.7	H3.1 K27me3 K36un	40	30
548.6	777.3	9.7	H3.1 K27me3 K36un	40	28
822.4	763.4	11	H3.1 K27un K36ac	30	40
822.4	593.3	11	H3.1 K27un K36ac	30	41
822.4	399.2	11	H3.1 K27un K36ac	30	30
822.4	496.2	11	H3.1 K27un K36ac	30	25
836.4	409.2	11	H3.1 K27un K36Lac	30	42
836.4	312.2	11	H3.1 K27un K36Lac	30	42
836.4	782.3	11	H3.1 K27un K36Lac	30	23
836.4	637.3	12.4	H3.1 K27un K36me1	130	40
836.4	791.4	12.4	H3.1 K27un K36me1	130	46
836.4	947.5	12.4	H3.1 K27un K36me1	130	46
844.4	791.4	11.6	H3.1 K27Lac K36me1	86	47
844.4	593.2	11.6	H3.1 K27Lac K36me1	86	43
844.4	947.5	11.6	H3.1 K27Lac K36me1	86	42
544.2	695.4	10.3	H3.1 K27un K36me2	53	18
544.2	1063.6	10.3	H3.1 K27un K36me2	53	20
544.2	616.4	10.3	H3.1 K27un K36me2	53	27
830.4	763.4	9.6	H3.1 K27Lac K36me3	47	32
830.4	593.2	9.6	H3.1 K27Lac K36me3	47	42
830.4	488.8	9.6	H3.1 K27Lac K36me3	47	41
548.6	702.4	10.3	H3.1 K27un K36me3	53	20
548.6	658.8	10.3	H3.1 K27un K36me3	53	23
548.6	623.3	10.3	H3.1 K27un K36me3	53	24
845.4	397.2	10.7	H3.1 K27Lac K36Lac	41	37
845.4	593.2	10.7	H3.1 K27Lac K36Lac	41	45
845.4	409.2	10.7	H3.1 K27Lac K36Lac	41	47
829.4	630.4	11.7	H3.1 K27un K36un	146	38
829.4	990.5	11.7	H3.1 K27un K36un	146	43
829.4	777.4	11.7	H3.1 K27un K36un	146	42
837.4	791.4	11.6	H3.3 K27Ac K36me1	59	46
837.4	947.5	11.6	H3.3 K27Ac K36me1	59	45
837.4	645.3	11.6	H3.3 K27Ac K36me1	59	38
544.6	962.6	9.6	H3.3 K27Ac K36me2	30	23
544.6	703.4	9.6	H3.3 K27Ac K36me2	30	20
544.6	624.4	9.6	H3.3 K27Ac K36me2	30	30
549.3	710.4	9.6	H3.3 K27Ac K36me3	43	20
549.3	631.4	9.6	H3.3 K27Ac K36me3	43	23
549.3	488.7	9.6	H3.3 K27Ac K36me3	43	30
830.5	990.6	11	H3.3 K27Ac K36un	160	43
830.5	1091.5	11	H3.3 K27Ac K36un	160	42
830.5	638.4	11	H3.3 K27Ac K36un	160	39
837.5	976.6	12	H3.3 K27me1 K36Ac	160	43
837.5	763.4	12	H3.3 K27me1 K36Ac	160	43
837.5	631.4	12	H3.3 K27me1 K36Ac	160	39
851.4	791.4	13	H3.3 K27me1 K36me1	160	46
851.4	1004.2	13	H3.3 K27me1 K36me1	160	42
851.4	645.4	13	H3.3 K27me1 K36me1	160	39
554.2	703.4	10.9	H3.3 K27me1 K36me2	30	20
554.2	905.5	10.9	H3.3 K27me1 K36me2	30	25
554.2	624.4	10.9	H3.3 K27me1 K36me2	30	26
558.7	710.4	10.9	H3.3 K27me1 K36me3	40	20
558.7	488.7	10.9	H3.3 K27me1 K36me3	40	16
558.7	631.4	10.9	H3.3 K27me1 K36me3	40	25
844.5	777.4	12.4	H3.3 K27me1 K36un	150	45
844.5	593.4	12.4	H3.3 K27me1 K36un	150	45
844.5	638.4	12.4	H3.3 K27me1 K36un	150	40
544.6	976.6	9.2	H3.3 K27me2 K36Ac	105	27
544.6	763.4	9.2	H3.3 K27me2 K36Ac	105	27
544.6	919.5	9.2	H3.3 K27me2 K36Ac	105	28
553.9	770.4	10.2	H3.3 K27me2 K36me1	120	29
553.9	474.5	10.2	H3.3 K27me2 K36me1	120	27
553.6	791.5	10.2	H3.3 K27me2 K36me1	120	29
539.9	624.4	8.2	H3.3 K27me2 K36me2	30	31
539.9	749.4	8.2	H3.3 K27me2 K36me2	30	30
539.9	703.4	8.2	H3.3 K27me2 K36me2	30	28
544.7	710.4	8.2	H3.3 K27me2 K36me3	130	30
544.7	593.3	8.2	H3.3 K27me2 K36me3	130	32
544.7	631.4	8.2	H3.3 K27me2 K36me3	130	31
549.3	770.4	9.5	H3.3 K27me2 K36un	100	28
549.3	990.3	9.5	H3.3 K27me2 K36un	100	28
549.3	777.5	9.5	H3.3 K27me2 K36un	100	29
558.7	947.5	10.2	H3.3 K27me3 K36me1	100	28
558.7	883.4	10.2	H3.3 K27me3 K36me1	100	26
558.7	791.5	10.2	H3.3 K27me3 K36me1	100	28
544.7	624.4	8.2	H3.3 K27me3 K36me2	30	30
544.7	749.4	8.2	H3.3 K27me3 K36me2	30	25
544.7	784.4	8.2	H3.3 K27me3 K36me2	30	29
549.3	710.4	8.2	H3.3 K27me3 K36me3	140	32
549.3	631.4	8.2	H3.3 K27me3 K36me3	140	32
549.3	539.3	8.2	H3.3 K27me3 K36me3	140	32
554	784.4	9.5	H3.3 K27me3 K36un	100	27
554	990.1	9.5	H3.3 K27me3 K36un	100	28
554	777.5	9.5	H3.3 K27me3 K36un	100	28
830.4	976.6	11	H3.3 K27un K36Ac	110	43
830.4	919.5	11	H3.3 K27un K36Ac	110	42
830.4	631.4	11	H3.3 K27un K36Ac	100	40
549.3	703.4	10.1	H3.3 K27un K36me2	50	21
549.3	532.3	10.1	H3.3 K27un K36me2	50	16
549.3	624.4	10.1	H3.3 K27un K36me2	50	28
830.5	593.3	10.1	H3.3 K27un K36me3	100	45
830.5	409.3	10.1	H3.3 K27un K36me3	100	42
830.5	631.4	10.1	H3.3 K27un K36me3	100	44
837.5	638.4	11.5	H3.3 K27un K36un	30	39
837.5	777.4	11.5	H3.3 K27un K36un	30	44
837.5	990.5	11.5	H3.3 K27un K36un	30	44
613.4	439.4	12.3	H4 K20Ac	30	35
613.4	326.2	12.3	H4 K20Ac	30	41
613.4	175.1	12.3	H4 K20Ac	30	44
321.2	354.1	14.8	H4 K20me1	30	12
321.2	387.3	14.8	H4 K20me1	30	14
321.2	175.1	14.8	H4 K20me1	30	25
300.2	387.3	8.9	H4 K20me2	30	22
300.2	175.1	8.9	H4 K20me2	30	25
300.2	425.4	8.9	H4 K20me2	30	19
307.2	387.3	8.9	H4 K20me3	60	24
307.2	175.1	8.9	H4 K20me3	60	24
307.2	439.3	8.9	H4 K20me3	60	18
627.4	175.2	13.1	H4 K20un	30	43
627.2	453.4	13.1	H4 K20un	30	37
627.4	340.2	13.1	H4 K20un	30	42
643.3	356.2	12.3	H4K20Lac	30	35
643.3	469.3	12.3	H4K20Lac	30	40
643.3	387.3	12.3	H4K20Lac	30	35
712.4	626.4	14.7	H4 K31ac	30	23
712.4	456.3	14.7	H4 K31ac	30	20
712.4	968.5	14.7	H4 K31ac	30	15
727.4	757.4	14.7	H4 K31Lac	30	24
727.4	456.3	14.7	H4 K31Lac	30	20
727.4	798.3	14.7	H4 K31Lac	30	22
727.4	697.3	14.7	H4 K31Lac	30	23
727.4	584.2	14.7	H4 K31Lac	30	33
726.8	583.9	16.1	H4 K31me1	90	28
726.8	654.4	16.1	H4 K31me1	90	23
726.6	925.3	16.1	H4 K31me1	90	30
719.4	741.4	15.2	H4 K31un	80	25
719.4	640.4	15.2	H4 K31un	80	23
719.4	982.5	15.2	H4 K31un	80	16
747.9	757.4	10.9	H4 K5Ac K8Ac K12Ac K16Ac	30	34
747.9	530.3	10.9	H4 K5Ac K8Ac K12Ac K16Ac	30	30
747.9	606.3	10.9	H4 K5Ac K8Ac K12Ac K16Ac	30	29
762.9	375.2	10.9	H4 K5ac K8ac K12ac K16Lac	30	42
762.9	483.2	10.9	H4 K5ac K8ac K12ac K16Lac	30	36
762.9	965.5	10.9	H4 K5ac K8ac K12ac K16Lac	30	26
754.9	771.4	11.5	H4 K5Ac K8Ac K12Ac K16un	130	33
754.9	544.3	11.5	H4 K5Ac K8Ac K12Ac K16un	130	30
754.9	613.4	11.5	H4 K5Ac K8Ac K12Ac K16un	130	29
762.9	284.6	10.9	H4 K5ac K8ac K12Lac K16ac	30	57
762.9	365.7	10.9	H4 K5ac K8ac K12Lac K16ac	30	61
762.9	564.3	10.9	H4 K5ac K8ac K12Lac K16ac	30	26
762.9	730.4	10.9	H4 K5ac K8ac K12Lac K16ac	30	23
762.9	1127.6	10.9	H4 K5ac K8ac K12Lac K16ac	30	25
762.9	284.1	10.9	H4 K5ac K8ac K12Lac K16ac	30	43
769.9	568.3	11.5	H4 K5ac K8ac K12Lac K16un	30	26
769.9	995.4	11.5	H4 K5ac K8ac K12Lac K16un	30	25
769.9	554.2	11.5	H4 K5ac K8ac K12Lac K16un	30	23
769.9	1198.6	11.5	H4 K5ac K8ac K12Lac K16un	30	30
754.9	341.1	11.5	H4 K5Ac K8Ac K12un K16Ac	80	44
754.9	345.2	11.5	H4 K5Ac K8Ac K12un K16Ac	80	28
754.9	568.3	11.5	H4 K5Ac K8Ac K12un K16Ac	80	28
754.9	714.4	11.5	H4 K5Ac K8Ac K12un K16Ac	80	34
769.9	372.7	11.5	H4 K5ac K8ac K12un K16Lac	30	54
769.9	375.2	11.5	H4 K5ac K8ac K12un K16Lac	30	47
769.9	490.2	11.5	H4 K5ac K8ac K12un K16Lac	30	34
769.9	744.4	11.5	H4 K5ac K8ac K12un K16Lac	30	26
769.9	979.5	11.5	H4 K5ac K8ac K12un K16Lac	30	22
761.9	785.5	12.2	H4 K5Ac K8Ac K12un K16un	100	34
761.9	544.3	12.2	H4 K5Ac K8Ac K12un K16un	100	30
761.9	620.4	12.2	H4 K5Ac K8Ac K12un K16un	100	29
762.9	927.5	10.9	H4 K5Ac K8Lac K12ac K16Ac	30	37
762.9	757.4	10.9	H4 K5Ac K8Lac K12ac K16Ac	30	13
762.9	345.2	10.9	H4 K5Ac K8Lac K12ac K16Ac	30	20
762.9	655.3	10.9	H4 K5Ac K8Lac K12ac K16Ac	30	12
769.9	941.5	11.5	H4 K5Ac K8Lac K12Ac K16un	30	35
769.9	771.4	11.5	H4 K5Ac K8Lac K12Ac K16un	30	31
769.9	714.4	11.5	H4 K5Ac K8Lac K12Ac K16un	30	20
769.9	544.3	11.5	H4 K5Ac K8Lac K12Ac K16un	30	28
769.9	995.5	11.5	H4 K5Ac K8Lac K12Ac K16un	30	22
769.8	884.5	11.5	H4 K5Ac K8Lac K12un K16Ac	30	30
769.9	1141.6	11.5	H4 K5Ac K8Lac K12un K16Ac	30	30
769.9	413.2	11.5	H4 K5Ac K8Lac K12un K16Ac	30	27
769.9	1009.5	11.5	H4 K5Ac K8Lac K12un K16Ac	30	26
769.9	598.3	11.5	H4 K5Ac K8Lac K12un K16Ac	30	30
769.9	341.1	11.5	H4 K5Ac K8Lac K12un K16Ac	30	40
776.9	955.5	12.2	H4 K5Ac K8Lac K12un K16un	30	34
776.9	728.4	12.2	H4 K5Ac K8Lac K12un K16un	30	32
776.9	544.3	12.2	H4 K5Ac K8Lac K12un K16un	30	28
776.9	768.4	12.2	H4 K5Ac K8Lac K12un K16un	30	13
776.9	655.3	12.2	H4 K5Ac K8Lac K12un K16un	30	32
754.9	398.2	11.5	H4 K5Ac K8un K12Ac K16Ac	100	38
754.9	698.4	11.5	H4 K5Ac K8un K12Ac K16Ac	100	29
754.9	979.5	11.5	H4 K5Ac K8un K12Ac K16Ac	100	23
754.9	1111.6	11.5	H4 K5Ac K8un K12Ac K16Ac	100	37
761.9	639.3	12.1	H4 K5Ac K8un K12Ac K16un	100	33
761.9	752.4	12.1	H4 K5Ac K8un K12Ac K16un	100	27
761.9	979.5	12.1	H4 K5Ac K8un K12Ac K16un	100	23
769.9	291.6	11.5	H4 K5ac K8un K12Lac K16ac	30	41
769.9	571.3	11.5	H4 K5ac K8un K12Lac K16ac	30	35
769.9	582.3	11.5	H4 K5ac K8un K12Lac K16ac	30	36
769.9	1141.6	11.5	H4 K5ac K8un K12Lac K16ac	30	25
776.9	284.1	12.1	H4 K5ac K8un K12Lac K16un	30	42
776.9	744.4	12.1	H4 K5ac K8un K12Lac K16un	30	30
776.9	215.6	12.1	H4 K5ac K8un K12Lac K16un	30	35
776.9	582.3	12.1	H4 K5ac K8un K12Lac K16un	30	40
761.9	530.3	12.2	H4 K5Ac K8un K12un K16Ac	30	30
761.9	582.3	12.2	H4 K5Ac K8un K12un K16Ac	30	29
761.9	714.4	12.2	H4 K5Ac K8un K12un K16Ac	30	34
761.9	771.4	12.2	H4 K5Ac K8un K12un K16Ac	30	35
776.9	446.3	12.2	H4 K5ac K8un K12un K16Lac	30	15
776.9	497.2	12.2	H4 K5ac K8un K12un K16Lac	30	28
776.9	993.5	12.2	H4 K5ac K8un K12un K16Lac	30	27
768.9	785.5	12.8	H4 K5Ac K8un K12un K16un	80	33
768.9	544.3	12.8	H4 K5Ac K8un K12un K16un	80	30
768.9	627.4	12.8	H4 K5Ac K8un K12un K16un	80	29
762.9	577.8	10.9	H4 K5Lac K8ac K12ac K16ac	30	23
762.9	314.1	10.9	H4 K5Lac K8ac K12ac K16ac	30	48
762.9	345.2	10.9	H4 K5Lac K8ac K12ac K16ac	30	32
762.9	350.7	10.9	H4 K5Lac K8ac K12ac K16ac	30	48
762.9	706.4	10.9	H4 K5Lac K8ac K12ac K16ac	30	24
762.9	995.5	10.9	H4 K5Lac K8ac K12ac K16ac	30	18
769.9	299.6	11.5	H4 K5Lac K8ac K12ac K16un	30	51
769.9	357.7	11.5	H4 K5Lac K8ac K12ac K16un	30	46
769.9	713.4	11.5	H4 K5Lac K8ac K12ac K16un	30	27
769.9	714.4	11.5	H4 K5Lac K8ac K12ac K16un	30	27
769.9	995.5	11.5	H4 K5Lac K8ac K12ac K16un	30	24
769.9	1009.5	11.5	H4 K5Lac K8ac K12un K16ac	30	22
769.9	345.2	11.5	H4 K5Lac K8ac K12un K16ac	30	25
769.9	416.2	11.5	H4 K5Lac K8ac K12un K16ac	30	25
769.9	1111.6	11.5	H4 K5Lac K8ac K12un K16ac	30	24
776.9	359.2	12.2	H4 K5Lac K8ac K12un K16un	30	28
776.9	371.2	12.2	H4 K5Lac K8ac K12un K16un	30	37
776.9	728.4	12.2	H4 K5Lac K8ac K12un K16un	30	30
776.9	955.5	12.2	H4 K5Lac K8ac K12un K16un	30	33
776.9	1009.5	12.2	H4 K5Lac K8ac K12un K16un	30	23
776.9	473.3	12.2	H4 K5Lac K8un K12un K16ac	30	37
776.9	175.1	12.2	H4 K5Lac K8un K12un K16ac	30	29
776.9	563.3	12.2	H4 K5Lac K8un K12un K16ac	30	41
776.9	1125.6	12.2	H4 K5Lac K8un K12un K16ac	30	25
776.9	612.3	12.2	H4 K5Lac K8un K12un K16ac	30	19
783.9	393.2	12.8	H4 K5Lac K8un K12un K16un	40	19
783.9	598.8	12.8	H4 K5Lac K8un K12un K16un	40	24
783.9	696.8	12.8	H4 K5Lac K8un K12un K16un	40	19
783.9	782.4	12.8	H4 K5Lac K8un K12un K16un	40	26
783.9	1023.5	12.8	H4 K5Lac K8un K12un K16un	40	17
754.9	757.4	11.5	H4 K5un K8Ac K12Ac K16Ac	30	32
754.9	530.3	11.5	H4 K5un K8Ac K12Ac K16Ac	30	30
754.9	606.3	11.5	H4 K5un K8Ac K12Ac K16Ac	30	29
754.9	298.1	11.5	H4 K5un K8Ac K12Ac K16Ac	30	38
754.9	355.1	11.5	H4 K5un K8Ac K12Ac K16Ac	30	41
754.9	412.2	11.5	H4 K5un K8Ac K12Ac K16Ac	30	38
754.9	582.3	11.5	H4 K5un K8Ac K12Ac K16Ac	30	29
761.9	613.3	12.1	H4 K5un K8Ac K12Ac K16un	100	29
761.9	884.5	12.1	H4 K5un K8Ac K12Ac K16un	100	38
761.9	941.5	12.1	H4 K5un K8Ac K12Ac K16un	100	38
761.9	1111.6	12.1	H4 K5un K8Ac K12Ac K16un	100	38
769.9	298.1	11.5	H4 K5un K8ac K12Lac K16ac	30	38
769.9	582.3	11.5	H4 K5un K8ac K12Lac K16ac	30	30
769.9	1009.5	11.5	H4 K5un K8ac K12Lac K16ac	30	35
769.9	730.4	11.5	H4 K5un K8ac K12Lac K16ac	30	29
776.9	298.1	12.1	H4 K5un K8ac K12Lac K16un	30	40
776.9	571.3	12.1	H4 K5un K8ac K12Lac K16un	30	35
776.9	1141.6	12.1	H4 K5un K8ac K12Lac K16un	30	34
761.9	771.4	12.2	H4 K5un K8Ac K12un K16Ac	30	33
761.9	530.3	12.2	H4 K5un K8Ac K12un K16Ac	30	30
761.9	345.2	12.2	H4 K5un K8Ac K12un K16Ac	30	29
761.9	412.2	12.2	H4 K5un K8Ac K12un K16Ac	30	38
761.9	416.3	12.2	H4 K5un K8Ac K12un K16Ac	30	30
761.9	473.3	12.2	H4 K5un K8Ac K12un K16Ac	30	30
768.9	582.3	12.8	H4 K5un K8Ac K12un K16un	30	30
768.9	639.3	12.8	H4 K5un K8Ac K12un K16un	30	33
768.9	728.4	12.8	H4 K5un K8Ac K12un K16un	30	31
768.9	752.4	12.8	H4 K5un K8Ac K12un K16un	30	26
768.9	809.4	12.8	H4 K5un K8Ac K12un K16un	30	27
769.9	757.4	11.5	H4 K5un K8Lac K12Ac K16Ac	30	12
769.9	530.3	11.5	H4 K5un K8Lac K12Ac K16Ac	30	30
769.9	927.5	11.5	H4 K5un K8Lac K12Ac K16Ac	30	29
769.9	1127.6	11.5	H4 K5un K8Lac K12Ac K16Ac	30	29
776.9	1198.6	12.1	H4 K5un K8Lac K12Ac K16un	30	38
776.9	1009.5	12.1	H4 K5un K8Lac K12Ac K16un	30	21
776.9	412.2	12.1	H4 K5un K8Lac K12Ac K16un	30	41
776.9	355.1	12.1	H4 K5un K8Lac K12Ac K16un	30	43
776.9	612.3	12.2	H4 K5un K8Lac K12un K16ac	30	20
776.9	669.3	12.2	H4 K5un K8Lac K12un K16ac	30	14
776.9	771.4	12.2	H4 K5un K8Lac K12un K16ac	30	12
776.9	782.4	12.2	H4 K5un K8Lac K12un K16ac	30	26
776.9	1023.5	12.2	H4 K5un K8Lac K12un K16ac	30	23
783.9	393.2	12.8	H4 K5un K8Lac K12un K16un	30	18
783.9	782.4	12.8	H4 K5un K8Lac K12un K16un	30	27
783.9	1155.6	12.8	H4 K5un K8Lac K12un K16un	30	40
783.9	955.5	12.8	H4 K5un K8Lac K12un K16un	30	36
783.9	544.3	12.8	H4 K5un K8Lac K12un K16un	30	32
761.9	757.4	12.1	H4 K5un K8un K12Ac K16Ac	30	32
761.9	416.5	12.1	H4 K5un K8un K12Ac K16Ac	30	30
761.9	613.4	12.1	H4 K5un K8un K12Ac K16Ac	30	30
768.9	714.4	12.7	H4 K5un K8un K12Ac K16un	30	35
768.9	823.4	12.7	H4 K5un K8un K12Ac K16un	30	27
768.9	993.5	12.7	H4 K5un K8un K12Ac K16un	30	23
776.9	298.6	12.1	H4 K5un K8un K12Lac K16ac	30	41
776.9	365.7	12.1	H4 K5un K8un K12Lac K16ac	30	66
776.9	596.3	12.1	H4 K5un K8un K12Lac K16ac	30	29
776.9	730.4	12.1	H4 K5un K8un K12Lac K16ac	30	22
776.9	1023.5	12.1	H4 K5un K8un K12Lac K16ac	30	28
783.9	298.1	12.7	H4 K5un K8un K12Lac K16un	30	34
783.9	540.8	12.7	H4 K5un K8un K12Lac K16un	30	35
783.9	578.3	12.7	H4 K5un K8un K12Lac K16un	30	21
783.9	606.8	12.7	H4 K5un K8un K12Lac K16un	30	39
783.9	914.5	12.7	H4 K5un K8un K12Lac K16un	30	18
783.9	971.5	12.7	H4 K5un K8un K12Lac K16un	30	30
768.9	771.4	12.8	H4 K5un K8un K12un K16Ac	60	32
768.9	530.3	12.8	H4 K5un K8un K12un K16Ac	60	31
768.9	620.4	12.8	H4 K5un K8un K12un K16Ac	60	29
783.9	375.2	12.8	H4 K5un K8un K12un K16Lac	30	30
783.9	412.2	12.8	H4 K5un K8un K12un K16Lac	30	27
783.9	446.3	12.8	H4 K5un K8un K12un K16Lac	30	40
783.9	560.3	12.8	H4 K5un K8un K12un K16Lac	30	26
783.9	823.4	12.8	H4 K5un K8un K12un K16Lac	30	24
775.9	785.5	13.4	H4 K5un K8un K12un K16un	30	34
775.9	544.3	13.4	H4 K5un K8un K12un K16un	30	30
775.9	627.4	13.4	H4 K5un K8un K12un K16un	30	30
